# StrainGE: A toolkit to track and characterize low-abundance strains in complex microbial communities

**DOI:** 10.1101/2021.02.14.431013

**Authors:** Lucas R. van Dijk, Bruce J. Walker, Timothy J. Straub, Colin J. Worby, Alexandra Grote, Henry L. Schreiber, Christine Anyansi, Amy J. Pickering, Scott J. Hultgren, Abigail L. Manson, Thomas Abeel, Ashlee M. Earl

**Affiliations:** Infectious Disease & Microbiome Program, Broad Institute, Cambridge, MA 02142, USA; Delft Bioinformatics Lab, Delft University of Technology, Van Mourik Broekmanweg 6, 2628 XE Delft, The Netherlands; Applied Invention, Cambridge, MA; Department of Immunology and Infectious Diseases, Harvard T.H. Chan School of Public Health, Boston, MA 02115, USA; Department of Molecular Microbiology, Washington University School of Medicine, St. Louis, MO 63110 USA; Center for Women’s Infectious Disease Research (CWIDR), Washington University School of Medicine, St. Louis, MO 63110 USA; Department of Civil and Environmental Engineering, University of California, Berkeley, Berkeley, CA, USA 94720; Stuart B. Levy Center for Integrated Management of Antimicrobial Resistance (Levy CIMAR), Tufts University, Boston, MA, USA

**Author notes:** Co-first author (Lucas R. van Dijk, Bruce J. Walker). Corresponding Author: Dr. Ashlee M. Earl, The Broad Institute, 415 Main Street, Cambridge, MA 02142, USA.

## Abstract

Human-associated microbial communities comprise not only complex mixtures of bacterial species, but also mixtures of conspecific strains, the implications of which are mostly unknown since strain level dynamics are underexplored due to the difficulties of studying them. We introduce the Strain Genome Explorer (StrainGE) toolkit, which deconvolves strain mixtures and characterizes component strains at the nucleotide level from short-read metagenomic sequencing with higher sensitivity and resolution than other tools. StrainGE is able to identify nearest known references and find variants for multiple conspecific strains within a sample at relative abundances below 0.1% in typical metagenomic datasets.
