## Supplemental Table 2 for "StrainGE: A toolkit to track and characterize low-abundance strains in complex microbial communities"

### Sheet: Caption
Table S2. Identifiers of clinical gut microbiome datasets.
Sheet
IBD sample identifiers	Qiita artifact identifiers for 27 metagenomic samples from Fang et al.
UTI sample identifiers	Identifiers for eleven newly sequenced metagenomic samples from a patient with recurrent UTI (Bioproject PRJNA400628).

### Sheet: IBD sample identifiers
Artifact ID	Identifier	Time point
54537	LS_12_28_2011	1
54476	LS_4_3_2012	2
54537	LS_8_7_2012	3
54537	LS_11_6_2012	4
54476	LS_1_26_2013	5
54476	LS_2_8_2013	6
54476	LS_2_25_2013	7
54476	LS_3_24_2013	8
54476	LS_4_7_2013	9
54476	LS_4_29_2013	10
54476	LS_6_9_2013	11
54537	LS_7_14_2013	12
54537	LS_8_10_2013	13
54537	LS_9_3_2013	14
54537	LS_9_24_2013	15
54537	LS_10_27_2013	16
54537	LS_11_10_2013	17
54537	LS_12_14_2013	18
54476	LS_2_17_2014	19
54476	LS_3_23_2014	20
54476	LS_5_4_2014	21
54476	LS_6_16_2014	22
54537	LS_8_22_2014	23
54537	LS_8_25_2014	24
54537	LS_9_28_2014	25
54537	LS_11_16_2014	26
54537	LS_12_7_2014	27

### Sheet: UTI sample identifiers
Time point	Accession
1	SRX3170065
2	SRX3180019
3	SRX3180044
3.5	SRX3180022
4	SRX3180021
4.5	SRX3180067
5	SRX3180046
6	SRX3170017
7	SRX3170046
8	SRX3180045
11	SRX3180047
