## Supplemental Table 3 for "StrainGE: A toolkit to track and characterize low-abundance strains in complex microbial communities"

### Sheet: HMP sample E. coli content
Table S3. Gut microbiome samples used as metagenomic background for ACNI and gap similarity benchmarking.
Columns
Accession	SRA accession
kraken_ecoli	Relative abundance of E. coli as estimated by Kraken2
num_ecoli	Number of E. coli strains as predicted by StrainGST
Accession	kraken_ecoli	num_ecoli
SRS017821	0.00056	1
SRS017247	0.00029	1
SRS1041129	0.00083	0
SRS018606	8.00E-04	1
SRS047741	0.00071	1
SRS054590	0.00044	1
SRS064276	0.0092	1
SRS019910	0.00034	0
SRS044365	0.00525	1
SRS050299	1.00E-04	0
