## Supplemental Table 4 for "StrainGE: A toolkit to track and characterize low-abundance strains in complex microbial communities"

### Sheet: Cluster Threshold Optimization
Table S4. StrainGST cluster threshold optimization. A threshold of 0.9 performed best overall.
Columns
Threshold	Database Threshold
TP	True positives
FN	False Negatives
FP	False Positives
Recall	TP / (TP+FN)
Precision	(TP+FP) / TP
F1 Score	2 * (Recall * Precision) / (Recall + Precision)
	Threshold	TP	FN	FP	Recall	Precision	F1 Score
Single Strain (n=800)	0.8	799	1	77	0.99875	0.9121	0.953461
	0.85	793	7	23	0.99125	0.971814	0.981436
	0.9	798	2	16	0.9975	0.980344	0.988848
	0.95	790	10	26	0.9875	0.968137	0.977723
Two Strains (n=1000)	0.8	1816	138	111	0.929376	0.942398	0.935841
	0.85	1867	102	60	0.948197	0.968864	0.958419
	0.9	1895	83	51	0.958038	0.973792	0.965851
	0.95	1881	101	84	0.949041	0.957252	0.953129
Combined (n=1,800)	0.8	2615	139	188	0.949528	0.932929	0.941155
	0.85	2660	109	83	0.960636	0.969741	0.965167
	0.9	2693	85	67	0.969402	0.975725	0.972553
	0.95	2671	111	110	0.960101	0.960446	0.960273
